# Host-Pathogen Interactions in the *Plasmodium*-Infected Mouse Liver at Spatial and Single-Cell Resolution

**DOI:** 10.1101/2023.12.22.573046

**Authors:** Franziska Hildebrandt, Miren Urrutia-Iturritza, Christian Zwicker, Bavo Vanneste, Noémi Van Hul, Elisa Semle, Tales Pascini, Sami Saarenpää, Mengxiao He, Emma R. Andersson, Charlotte L. Scott, Joel Vega-Rodriguez, Joakim Lundeberg, Johan Ankarklev

**Author notes:** Corresponding authors: Franziska Hildebrandt & Johan Ankarklev, Department of Molecular Biosciences, The Wenner Gren Institute, Stockholm University, Svante Arrhenius väg 20C, SE-106 91, Stockholm, Sweden.

## Abstract

Upon infecting its vertebrate host, the malaria parasite initially invades the liver where it undergoes massive replication, whilst remaining clinically silent. The spatial coordination of factors regulating immune responses and metabolic zonation during malaria infection, in the true tissue context, remains unexplored. Here, we perform spatial transcriptomics in combination with single-nuclei RNA-sequencing (snRNA-seq) over multiple time points during liver infection to delineate transcriptional programs of host-pathogen interactions across *P. berghei-*infected liver tissues. Our data suggest changes in gene expression related to lipid metabolism in response to *Plasmodium* infection in the proximity of infected hepatocytes, such as the modulation of the expression of genes involved in peroxisome proliferator-activated receptor pathway signaling. The data further indicate the presence of inflammatory hotspots with distinct cell type compositions and differential liver inflammation programs along the lobular axis in the malaria-infected tissues. Furthermore, a significant upregulation of genes involved in inflammation is observed in liver tissues of control mice injected with mosquito salivary gland components, which is considerably delayed compared to *P. berghei* infected mice. Our study establishes a benchmark for investigating transcriptome changes during host-parasite interactions in tissues, it provides informative insights regarding *in vivo* study design linked to infection, and provides a useful tool for the discovery and validation of *de novo* intervention strategies aimed at malaria liver stage infection.
