## Supplementary data 2 for "Host-Pathogen Interactions in the *Plasmodium*-Infected Mouse Liver at Spatial and Single-Cell Resolution"

### Sheet: DEG_12hpi
Upregulated genes 12hpi (infected sections) compared to SGC (control sections)
avg_log2FC	pct.1	pct.2	p_val_adj	cluster	gene
3.88702222299616	1	0.791	0	infected_12h	Saa2
3.53853393519939	1	0.935	0	infected_12h	Saa1
2.83664636952521	0.996	0.592	0	infected_12h	Saa3
2.26113815801095	1	0.751	0	infected_12h	Lcn2
2.09194296264491	1	0.741	0	infected_12h	Orm2
1.73103317647908	0.898	0.481	0	infected_12h	Cxcl9
1.5886595291026	1	0.988	0	infected_12h	Iigp1
1.50304744880648	0.985	0.778	0	infected_12h	Igtp
1.40116760256206	1	1	0	infected_12h	Hp
1.35892094947049	0.92	0.507	0	infected_12h	Marco
1.34201682664914	0.986	0.818	0	infected_12h	Stat1
1.33577127346792	1	0.999	0	infected_12h	Lrg1
1.31055936736383	1	0.996	0	infected_12h	Serpina3n
1.28719602851194	1	1	0	infected_12h	Apcs
1.23440259345134	1	1	0	infected_12h	Hpx
1.0974762013831	1	1	0	infected_12h	Orm1
1.08285581922896	0.672	0.273	0	infected_12h	Ifi47
0.884400961702284	0.797	0.5	0	infected_12h	Tap1
0.867591289134186	0.886	0.66	0	infected_12h	Irgm2
0.856327659817741	0.432	0.076	0	infected_12h	Cxcl10
0.833464093995008	0.475	0.099	0	infected_12h	Gbp2
0.815362399949539	0.798	0.57	0	infected_12h	Gbp7
0.805129821673745	1	1	0	infected_12h	Itih3
0.796947997888124	0.983	0.897	0	infected_12h	Prg4
0.767301008108667	1	1	0	infected_12h	Fgl1
0.70827605165738	0.408	0.04	0	infected_12h	Tgtp1
0.696099320040946	1	1	0	infected_12h	Itih4
0.693560164606004	0.975	0.899	0	infected_12h	Krt18
0.691266957229526	1	1	0	infected_12h	Hamp
0.679312430500521	0.906	0.768	0	infected_12h	Rnf213
0.635136946676961	0.995	0.953	0	infected_12h	Lbp
0.618431192995511	0.995	0.95	0	infected_12h	C8a
0.613723199373864	1	1	0	infected_12h	Cfb
0.611567977838674	1	0.999	0	infected_12h	Ang
0.609671205180828	1	1	0	infected_12h	C3
0.594141182485884	1	0.993	0	infected_12h	Qsox1
0.593575581505581	1	1	0	infected_12h	Actb
0.56871227937765	1	0.998	0	infected_12h	Ifitm3
0.553790465590635	0.996	0.962	0	infected_12h	Tmem176a
0.530009381035525	1	1	0	infected_12h	Fgb
0.517436560007178	1	1	0	infected_12h	Rnase4
0.75001257086747	0.528	0.177	1.42001271421563e-292	infected_12h	Isg15
0.549243506758323	0.381	0.073	1.94327333061078e-259	infected_12h	Gbp4
0.754156051746744	0.79	0.655	8.87521775373253e-259	infected_12h	Irgm1
0.656299848433507	0.538	0.208	3.54372186011273e-258	infected_12h	Irf1
0.740848516106086	0.653	0.388	6.87890020510173e-245	infected_12h	Ifit1
0.501161280871402	0.99	0.933	6.0621464565268e-235	infected_12h	Ly6e
0.515632365189361	0.958	0.862	6.23990906861315e-231	infected_12h	Tapbp
0.598283906307942	0.775	0.623	1.96303399798034e-217	infected_12h	Psmb10
0.905440260892333	0.469	0.204	5.58002806422824e-214	infected_12h	Angptl8
0.731383535708735	0.589	0.311	1.52915107305173e-204	infected_12h	Serpina7
0.601541427082506	0.517	0.238	6.29736171908408e-201	infected_12h	Gbp3
1.16023373452572	0.999	0.951	8.37411983417615e-200	infected_12h	Serpina1e
0.599456508916414	0.813	0.696	1.28532711605469e-193	infected_12h	Id3
0.537678489901278	0.759	0.602	8.76013847241806e-188	infected_12h	Slc41a2
0.53798624295984	0.57	0.298	1.19007391927466e-185	infected_12h	Rtp4
0.528196074429379	0.46	0.187	2.40403042347841e-183	infected_12h	Psmb9
0.545356146601026	0.93	0.89	1.2504261280856e-154	infected_12h	Lyz2
0.506141572578997	0.753	0.637	2.94233642285895e-151	infected_12h	Osgin1

### Sheet: DEG_24hpi
Upregulated genes 24hpi (infected sections) compared to SGC (control sections)
p_val	avg_log2FC	pct.1	pct.2	p_val_adj	cluster	gene
0	3.88702222299616	1	0.791	0	infected_12h	Saa2
0	3.53853393519939	1	0.935	0	infected_12h	Saa1
0	2.83664636952521	0.996	0.592	0	infected_12h	Saa3
0	2.26113815801095	1	0.751	0	infected_12h	Lcn2
0	2.09194296264491	1	0.741	0	infected_12h	Orm2
0	1.73103317647908	0.898	0.481	0	infected_12h	Cxcl9
0	1.5886595291026	1	0.988	0	infected_12h	Iigp1
0	1.50304744880648	0.985	0.778	0	infected_12h	Igtp
0	1.40116760256206	1	1	0	infected_12h	Hp
0	1.35892094947049	0.92	0.507	0	infected_12h	Marco
0	1.34201682664914	0.986	0.818	0	infected_12h	Stat1
0	1.33577127346792	1	0.999	0	infected_12h	Lrg1
0	1.31055936736383	1	0.996	0	infected_12h	Serpina3n
0	1.28719602851194	1	1	0	infected_12h	Apcs
0	1.23440259345134	1	1	0	infected_12h	Hpx
0	1.0974762013831	1	1	0	infected_12h	Orm1
0	1.08285581922896	0.672	0.273	0	infected_12h	Ifi47
0	0.884400961702284	0.797	0.5	0	infected_12h	Tap1
0	0.867591289134186	0.886	0.66	0	infected_12h	Irgm2
0	0.856327659817741	0.432	0.076	0	infected_12h	Cxcl10
0	0.833464093995008	0.475	0.099	0	infected_12h	Gbp2
0	0.815362399949539	0.798	0.57	0	infected_12h	Gbp7
0	0.805129821673745	1	1	0	infected_12h	Itih3
0	0.796947997888124	0.983	0.897	0	infected_12h	Prg4
0	0.767301008108667	1	1	0	infected_12h	Fgl1
0	0.70827605165738	0.408	0.04	0	infected_12h	Tgtp1
0	0.696099320040946	1	1	0	infected_12h	Itih4
0	0.693560164606004	0.975	0.899	0	infected_12h	Krt18
0	0.691266957229526	1	1	0	infected_12h	Hamp
0	0.679312430500521	0.906	0.768	0	infected_12h	Rnf213
0	0.635136946676961	0.995	0.953	0	infected_12h	Lbp
0	0.618431192995511	0.995	0.95	0	infected_12h	C8a
0	0.613723199373864	1	1	0	infected_12h	Cfb
0	0.611567977838674	1	0.999	0	infected_12h	Ang
0	0.609671205180828	1	1	0	infected_12h	C3
0	0.594141182485884	1	0.993	0	infected_12h	Qsox1
0	0.593575581505581	1	1	0	infected_12h	Actb
0	0.56871227937765	1	0.998	0	infected_12h	Ifitm3
0	0.553790465590635	0.996	0.962	0	infected_12h	Tmem176a
0	0.530009381035525	1	1	0	infected_12h	Fgb
0	0.517436560007178	1	1	0	infected_12h	Rnase4
8.82050260398556e-297	0.75001257086747	0.528	0.177	1.42001271421563e-292	infected_12h	Isg15
1.20707704243169e-263	0.549243506758323	0.381	0.073	1.94327333061078e-259	infected_12h	Gbp4
5.51290002716475e-263	0.754156051746744	0.79	0.655	8.87521775373253e-259	infected_12h	Irgm1
2.20120619921283e-262	0.656299848433507	0.538	0.208	3.54372186011273e-258	infected_12h	Irf1
4.27287421895877e-249	0.740848516106086	0.653	0.388	6.87890020510173e-245	infected_12h	Ifit1
3.76554224270253e-239	0.501161280871402	0.99	0.933	6.0621464565268e-235	infected_12h	Ly6e
3.87596066129148e-235	0.515632365189361	0.958	0.862	6.23990906861315e-231	infected_12h	Tapbp
1.21935151126178e-221	0.598283906307942	0.775	0.623	1.96303399798034e-217	infected_12h	Psmb10
3.46607122444142e-218	0.905440260892333	0.469	0.204	5.58002806422824e-214	infected_12h	Angptl8
9.49842271601797e-209	0.731383535708735	0.589	0.311	1.52915107305173e-204	infected_12h	Serpina7
3.91164775394999e-205	0.601541427082506	0.517	0.238	6.29736171908408e-201	infected_12h	Gbp3
5.20163975040447e-204	1.16023373452572	0.999	0.951	8.37411983417615e-200	infected_12h	Serpina1e
7.98389413040991e-198	0.599456508916414	0.813	0.696	1.28532711605469e-193	infected_12h	Id3
5.44141777279213e-192	0.537678489901278	0.759	0.602	8.76013847241806e-188	infected_12h	Slc41a2
7.39222261801761e-190	0.53798624295984	0.57	0.298	1.19007391927466e-185	infected_12h	Rtp4
1.4932793487039e-187	0.528196074429379	0.46	0.187	2.40403042347841e-183	infected_12h	Psmb9
7.76710434241629e-159	0.545356146601026	0.93	0.89	1.2504261280856e-154	infected_12h	Lyz2
1.82765166958131e-155	0.506141572578997	0.753	0.637	2.94233642285895e-151	infected_12h	Osgin1

### Sheet: DEG_38hpi
Upregulated genes 38hpi (infected sections) compared to SGC (control sections)
p_val	avg_log2FC	pct.1	pct.2	p_val_adj	cluster	gene
0	1.78962445953291	0.927	0.277	0	infected_38h	Ifit1
0	1.5181361142238	1	0.769	0	infected_38h	Cyp2c69
0	1.41005394565893	1	0.982	0	infected_38h	Serpina1e
0	1.35624399961908	0.766	0.212	0	infected_38h	Isg15
0	1.31007014966417	0.776	0.216	0	infected_38h	Ifit3
0	1.26388151191958	0.99	0.76	0	infected_38h	Rnf213
0	1.09081768725885	0.708	0.224	0	infected_38h	Ifi44
0	1.03078435196529	0.94	0.618	0	infected_38h	Irf7
0	1.00300732985105	0.711	0.23	0	infected_38h	Rsad2
0	0.997683767830251	0.857	0.48	0	infected_38h	Ly6a
0	0.991497903189069	0.885	0.433	0	infected_38h	Slco1a1
0	0.957745147319429	0.956	0.536	0	infected_38h	Cyp3a44
0	0.886817308514662	0.994	0.682	0	infected_38h	Lpin1
0	0.879754513150993	0.993	0.636	0	infected_38h	Dio1
0	0.879416967027923	0.999	0.904	0	infected_38h	Stat1
0	0.870692809846354	0.982	0.668	0	infected_38h	Angptl4
0	0.833218394520978	0.999	0.903	0	infected_38h	Ces3b
0	0.826946138706282	1	1	0	infected_38h	Serpina3k
0	0.804437438383197	0.999	0.984	0	infected_38h	Cyp2a4
0	0.765885824132979	1	0.981	0	infected_38h	Ly6e
0	0.756954748331489	0.988	0.888	0	infected_38h	Lgals3bp
0	0.745732559644763	0.974	0.819	0	infected_38h	Trp53inp2
0	0.742382281020565	1	0.991	0	infected_38h	Bst2
0	0.724507596901935	1	0.999	0	infected_38h	Ifitm3
0	0.676745970251873	1	0.987	0	infected_38h	Paqr9
0	0.676534483363601	1	0.987	0	infected_38h	Cyp2c40
0	0.658767210663493	1	0.996	0	infected_38h	Ces3a
0	0.647749549315592	1	1	0	infected_38h	Iigp1
0	0.588253562380941	1	1	0	infected_38h	Igf1
3.72966167795997e-302	0.770030242330025	0.954	0.782	6.00438233534775e-298	infected_38h	Ifi27
2.92777005223522e-293	0.815468561783966	0.63	0.249	4.71341700709347e-289	infected_38h	Usp18
4.07701215034951e-292	0.581957697796899	0.998	0.96	6.56358186084768e-288	infected_38h	Hsd17b2
1.35781996637848e-276	0.752664398828095	0.717	0.377	2.18595436387272e-272	infected_38h	Gbp3
7.20294648502994e-272	0.504901314161613	1	1	1.15960235462497e-267	infected_38h	Igfbp1
2.69551064044277e-268	0.819425616558943	0.632	0.276	4.33950258004882e-264	infected_38h	Cmpk2
7.78951484421221e-251	1.01034173370557	0.862	0.718	1.25403399476972e-246	infected_38h	H2-T23
5.27097557507018e-242	0.590994229901916	0.945	0.668	8.48574357830548e-238	infected_38h	Me1
1.26621450198603e-238	0.651697312480308	0.937	0.699	2.03847872674731e-234	infected_38h	Fabp2
6.39088146412495e-236	0.508641659359695	0.996	0.963	1.02886800690948e-231	infected_38h	Egfr
1.91938010611538e-234	0.551879819029347	0.991	0.88	3.09001003283515e-230	infected_38h	Lifr
9.81537323770344e-233	0.67179528020513	0.999	0.774	1.58017693753788e-228	infected_38h	Sult2a8
2.46956260765503e-232	0.784338279972312	0.888	0.699	3.97574884206384e-228	infected_38h	Csad
1.5320479027273e-229	0.713565175470789	0.657	0.342	2.46644391860067e-225	infected_38h	Ifi27l2a
9.92957210232041e-229	0.637902032775997	1	1	1.59856181275256e-224	infected_38h	Fabp1
1.34170378545841e-225	0.541304414680798	0.916	0.687	2.1600089242095e-221	infected_38h	Gbp7
3.60805752883096e-223	0.694808709850573	0.986	0.877	5.80861181566496e-219	infected_38h	Apoa4
1.11246779984407e-220	0.632521721159455	0.797	0.547	1.79096191096897e-216	infected_38h	Apol9a
9.26114074703868e-218	0.648625887531242	0.458	0.129	1.49095104886576e-213	infected_38h	Fabp5
2.85387195261804e-217	0.882648444987466	0.636	0.339	4.59444845651979e-213	infected_38h	Irgm1
1.42334964703264e-215	0.662819501118779	0.695	0.387	2.29145059675785e-211	infected_38h	Ccnd1
1.0088953424538e-213	0.594881250928655	0.939	0.801	1.62422061181637e-209	infected_38h	Hmgcr
1.59848883523268e-197	0.632366743945232	0.805	0.57	2.57340717584109e-193	infected_38h	Clec4f
1.73766657308607e-195	0.549701084698019	0.362	0.07	2.79746941601126e-191	infected_38h	Ifit3b
3.1839661681294e-195	0.565957072087746	0.764	0.479	5.12586713407152e-191	infected_38h	Acacb
2.84293784938951e-192	0.659279657676549	0.556	0.249	4.57684564373217e-188	infected_38h	Ifih1
4.76458454823677e-192	0.5443257184783	0.994	0.895	7.67050466420637e-188	infected_38h	Fdps
2.46914207200803e-191	0.722638871928148	0.98	0.978	3.97507182172574e-187	infected_38h	H2-D1
3.15769044396587e-190	0.637847847300443	0.685	0.425	5.08356584574065e-186	infected_38h	Rtp4
2.66915152968114e-189	0.656286783195209	0.893	0.738	4.29706704763367e-185	infected_38h	Cd5l
3.18767629192084e-187	0.793605025266512	0.426	0.136	5.13184006236336e-183	infected_38h	Ifi47
1.0053606686588e-182	0.635123317250813	0.459	0.157	1.61853014047381e-178	infected_38h	Oasl1
1.20285396984738e-177	0.523865377846451	0.867	0.68	1.9364746060573e-173	infected_38h	Shisa5
1.73664997914232e-166	0.567843031650198	0.543	0.263	2.79583280142122e-162	infected_38h	Trim30a
4.55154109323032e-166	0.543966084389836	0.967	0.745	7.3275260059915e-162	infected_38h	Aqp8
7.02883113860746e-156	0.671391993257197	0.722	0.477	1.13157152500442e-151	infected_38h	Cyp7a1
3.15560809725942e-137	0.523380311734444	0.592	0.344	5.08021347577794e-133	infected_38h	Parp14
7.3938141634718e-134	0.536659160319342	0.813	0.662	1.19033014217732e-129	infected_38h	Rapgef4
1.06220471830229e-133	0.504310207198596	0.447	0.199	1.71004337599486e-129	infected_38h	Zbp1
2.5491015074936e-132	0.510748917592474	0.547	0.298	4.10379851691394e-128	infected_38h	Herc6
4.47872099383642e-123	0.520083333865802	0.486	0.224	7.21029292797724e-119	infected_38h	Sult3a1
4.06815021021049e-102	0.543963254122049	0.433	0.222	6.54931502341787e-98	infected_38h	Ube2l6
5.77975645120834e-77	0.501414535748456	0.771	0.592	9.3048299108003e-73	infected_38h	Comt
2.27672319988038e-60	1.27543850244002	0.958	0.906	3.66529667948743e-56	infected_38h	A1bg
